# Oxygen-induced stress reveals context-specific gene regulatory effects in human brain organoids

**DOI:** 10.1101/2024.09.03.611030

**Authors:** Benjamin D. Umans, Yoav Gilad

## Abstract

The interaction between genetic variants and environmental stressors is key to understanding the mechanisms underlying neurological diseases. In this study, we used human brain organoids to explore how varying oxygen levels expose context-dependent gene regulatory effects. By subjecting a genetically diverse panel of 21 brain organoids to hypoxic and hyperoxic conditions, we identified thousands of gene regulatory changes that are undetectable under baseline conditions, with 1,745 trait-associated genes showing regulatory effects only in response to oxygen stress. To capture more nuanced transcriptional patterns, we employed topic modeling, which revealed context-specific gene regulation linked to dynamic cellular processes and environmental responses, offering a deeper understanding of how gene regulation is modulated in the brain. These findings underscore the importance of genotype-environment interactions in genetic studies of neurological disorders and provide new insights into the hidden regulatory mechanisms influenced by environmental factors in the brain.
