## Supplementary Table 1 for "Oxygen-induced stress reveals context-specific gene regulatory effects in human brain organoids"

### Sheet: propeller, hypoxia, coarse
Cell type	logFC	AveExpr	t	P.Value	adj.P.Val	B
Immature	0.423492	-2.11551	2.1926	0.0324585	0.324585	-3.60438
Choroid	-0.28155	-4.93037	-1.51321	0.135785	0.500821	-4.38657
Inh	-0.237715	-2.95516	-1.25135	0.215949	0.500821	-4.61986
IP	-0.177999	-2.74851	-1.17782	0.24379	0.500821	-4.67802
RG	0.165456	-1.34856	1.16125	0.25041	0.500821	-4.69067
Cajal	-0.148621	-5.95266	-0.723376	0.472425	0.715233	-4.96278
VLMC	0.163644	-5.96784	0.677791	0.500663	0.715233	-4.98406
NeuronOther	-0.127012	-3.01271	-0.562009	0.576327	0.720409	-5.032
Glia	-0.0720726	-3.12828	-0.338608	0.736157	0.813014	-5.09947
Glut	-0.0487615	-2.18527	-0.237644	0.813014	0.813014	-5.11904

### Sheet: propeller, hypoxia, fine
Cell type	logFC	AveExpr	t	P.Value	adj.P.Val	B
InhThalamic	-0.538723	-5.27005	-2.48417	0.0160131	0.306152	-3.11598
Immature	0.41912	-2.13229	2.09004	0.0411827	0.306152	-3.70602
RG	0.296977	-2.01221	2.04166	0.0459228	0.306152	-3.77285
IPcycling	-0.263157	-3.98114	-1.53033	0.131583	0.537979	-4.39712
Choroid	-0.28544	-4.94608	-1.51865	0.134495	0.537979	-4.40954
Inh	-0.276894	-3.65076	-1.39031	0.169954	0.566512	-4.54035
Oligo	-0.36425	-6.8768	-1.20647	0.232724	0.608546	-4.70922
IP	-0.177083	-3.24316	-1.17895	0.243419	0.608546	-4.73259
CorticalHem	-0.150811	-4.2181	-0.815326	0.418351	0.751765	-4.99298
RGcycling	0.141816	-3.0992	0.812725	0.419829	0.751765	-4.99451
Cajal	-0.152523	-5.96835	-0.73483	0.465519	0.751765	-5.03822
InhMidbrain	-0.15543	-6.37001	-0.706338	0.482916	0.751765	-5.05313
VLMC	0.158805	-5.98402	0.654242	0.515643	0.751765	-5.07891
NeuronOther	-0.131577	-3.06148	-0.588043	0.558875	0.751765	-5.10887
GliaProg	-0.0900712	-3.31919	-0.503784	0.616396	0.751765	-5.14245
MidbrainDA	0.108731	-6.94521	0.481788	0.63184	0.751765	-5.15037
Glut	-0.102245	-2.43456	-0.47167	0.639001	0.751765	-5.1539
InhGNRH	0.0649264	-5.10996	0.293215	0.770446	0.856051	-5.20389
InhSST	-0.0397067	-6.12144	-0.187723	0.851775	0.896605	-5.22251
GlutNTS	-0.0237946	-5.04415	-0.0881388	0.930082	0.930082	-5.23261

### Sheet: propeller, hyperoxia, fine
Cell type	logFC	AveExpr	t	P.Value	adj.P.Val	B
Choroid	-0.342825	-4.97557	-2.04592	0.0460161	0.459718	-4.21264
CorticalHem	-0.327786	-4.3075	-1.92112	0.0603996	0.459718	-4.27281
IPcycling	0.236146	-3.7336	1.85853	0.0689576	0.459718	-4.30191
RGcycling	0.193083	-3.07225	1.61775	0.111979	0.498161	-4.40666
Immature	-0.250097	-2.45806	-1.56211	0.12454	0.498161	-4.42917
InhSST	-0.217747	-6.22436	-1.26523	0.211626	0.705419	-4.53779
GliaProg	0.149989	-3.20869	0.915358	0.364376	0.754519	-4.63919
GlutNTS	-0.193894	-5.12946	-0.895592	0.374742	0.754519	-4.64401
Inh	0.12474	-3.42321	0.72431	0.472235	0.754519	-4.68159
Cajal	-0.147503	-5.98355	-0.690456	0.493085	0.754519	-4.68812
VLMC	0.136324	-6.02087	0.601488	0.55022	0.754519	-4.70381
InhGNRH	0.106063	-5.09219	0.598126	0.552443	0.754519	-4.70437
InhMidbrain	0.104864	-6.25976	0.534748	0.595183	0.754519	-4.7142
NeuronOther	0.0953942	-2.94996	0.530251	0.598274	0.754519	-4.71486
Glut	0.0995903	-2.33421	0.527438	0.600211	0.754519	-4.71527
IP	-0.06043	-3.18264	-0.522506	0.603615	0.754519	-4.71598
InhThalamic	-0.0677205	-5.03942	-0.373241	0.71054	0.835929	-4.73437
MidbrainDA	-0.0675733	-7.07746	-0.304455	0.762039	0.84671	-4.7408
Oligo	-0.0201517	-6.77632	-0.077535	0.938506	0.943622	-4.75279
RG	-0.00790735	-2.14489	-0.0710726	0.943622	0.943622	-4.75293

### Sheet: propeller, hyperoxia, coarse
Cell type	logFC	AveExpr	t	P.Value	adj.P.Val	B
Choroid	-0.347651	-4.96654	-2.04631	0.0458735	0.458735	-4.20642
Immature	-0.253912	-2.44834	-1.5987	0.116038	0.580189	-4.41192
Cajal	-0.152504	-5.97454	-0.706214	0.483254	0.815395	-4.68695
Inh	0.101833	-2.75365	0.655485	0.515088	0.815395	-4.69651
IP	0.0764174	-2.6137	0.649903	0.518659	0.815395	-4.69752
Glia	0.118723	-3.06363	0.614984	0.541287	0.815395	-4.70365
VLMC	0.130808	-6.01182	0.570583	0.570777	0.815395	-4.71096
NeuronOther	0.0800426	-2.91663	0.422894	0.674142	0.825749	-4.73142
RG	0.0409772	-1.38544	0.329429	0.743174	0.825749	-4.74126
Glut	0.0152905	-2.15143	0.0857212	0.932022	0.932022	-4.75546

### Sheet: propeller, sex, coarse
Cell type	logFC	AveExpr	t	P.Value	adj.P.Val	B
Glia	-1.87315	-3.12828	-2.2715	0.0269334	0.235485	-3.42662
Inh	-1.49378	-2.95516	-2.02966	0.047097	0.235485	-3.78442
Glut	1.19388	-2.18527	1.50184	0.138691	0.266688	-4.4454
NeuronOther	-1.31224	-3.01271	-1.49874	0.139492	0.266688	-4.44877
Cajal	-1.14702	-5.95266	-1.44101	0.155085	0.266688	-4.51027
Immature	1.06536	-2.11551	1.42372	0.160013	0.266688	-4.52827
RG	0.64043	-1.34856	1.16018	0.25084	0.358343	-4.77758
Choroid	-0.739016	-4.93037	-1.02521	0.309623	0.387029	-4.88672
IP	0.282579	-2.74851	0.482635	0.631215	0.701349	-5.19313
VLMC	-0.161468	-5.96784	-0.172622	0.863564	0.863564	-5.27007

### Sheet: propeller, sex, fine
Cell type	logFC	AveExpr	t	P.Value	adj.P.Val	B
InhSST	-2.11411	-6.12144	-2.65679	0.0102673	0.205347	-2.69507
Inh	-1.67809	-3.65076	-2.23969	0.0291125	0.291125	-3.47781
GliaProg	-1.23917	-3.31919	-1.84232	0.0707429	0.356522	-4.1216
MidbrainDA	-1.5337	-6.94521	-1.80643	0.0762438	0.356522	-4.17447
Glut	1.35045	-2.43456	1.65598	0.103339	0.356522	-4.38612
InhThalamic	-1.29725	-5.27005	-1.59006	0.117469	0.356522	-4.47368
InhMidbrain	-1.20494	-6.37001	-1.45553	0.151126	0.356522	-4.64241
Immature	1.09311	-2.13229	1.44896	0.152944	0.356522	-4.6503
NeuronOther	-1.19276	-3.06148	-1.41696	0.162052	0.356522	-4.68827
Cajal	-1.06455	-5.96835	-1.3633	0.178261	0.356522	-4.75018
Oligo	-1.40683	-6.8768	-1.23861	0.220674	0.381707	-4.88547
GlutNTS	-1.23522	-5.04415	-1.21621	0.229024	0.381707	-4.90849
RG	0.603583	-2.01221	1.10299	0.274764	0.421148	-5.01875
InhGNRH	-0.880993	-5.10996	-1.05758	0.294804	0.421148	-5.06011
Choroid	-0.667753	-4.94608	-0.944353	0.349059	0.465413	-5.15595
RGcycling	0.516708	-3.0992	0.787114	0.434544	0.54318	-5.27166
IP	0.35477	-3.24316	0.627828	0.532677	0.626679	-5.36794
CorticalHem	-0.387193	-4.2181	-0.556418	0.580149	0.64461	-5.40418
VLMC	-0.0675877	-5.98402	-0.0740147	0.941263	0.990803	-5.53503
IPcycling	0.000119509	-3.98114	0.000184734	0.999853	0.999853	-5.53739

### Sheet: propeller, batch, coarse
Cell type	logFC	AveExpr	t	P.Value	adj.P.Val	B
Cajal	1.0905	-5.95266	2.811	0.00677066	0.0677066	-2.42157
IP	-0.707215	-2.74851	-2.47837	0.0162017	0.0810084	-3.14997
NeuronOther	0.896863	-3.01271	2.10173	0.0400353	0.109567	-3.88598
RG	-0.55469	-1.34856	-2.06178	0.0438268	0.109567	-3.95813
Inh	-0.623787	-2.95516	-1.73904	0.0874588	0.174918	-4.49692
VLMC	0.70585	-5.96784	1.54831	0.127115	0.206301	-4.77696
Glia	0.59482	-3.12828	1.48001	0.144411	0.206301	-4.87005
Choroid	0.457864	-4.93037	1.30326	0.197757	0.247197	-5.09287
Immature	-0.2907	-2.11551	-0.797097	0.428723	0.451819	-5.5814
Glut	-0.293527	-2.18527	-0.757618	0.451819	0.451819	-5.60991

### Sheet: propeller, batch, fine
Cell type	logFC	AveExpr	t	P.Value	adj.P.Val	B
MidbrainDA	1.68678	-6.94521	3.98865	0.000195323	0.00247427	0.529409
InhMidbrain	1.6148	-6.37001	3.91614	0.000247427	0.00247427	0.310011
InhThalamic	1.44749	-5.27005	3.56201	0.000761584	0.00507723	-0.728078
Oligo	1.8414	-6.8768	3.25485	0.00193006	0.0096503	-1.57871
InhSST	1.06914	-6.12144	2.69743	0.0092232	0.033625	-2.98513
Cajal	1.03595	-5.96835	2.66351	0.0100875	0.033625	-3.06441
CorticalHem	0.889987	-4.2181	2.5677	0.0129434	0.0369811	-3.28415
RG	-0.65113	-2.01221	-2.38886	0.0203065	0.0507663	-3.67728
Inh	-0.857372	-3.65076	-2.29738	0.0253699	0.0563776	-3.86952
IP	-0.586236	-3.24316	-2.08283	0.0418604	0.0837208	-4.29582
NeuronOther	0.809188	-3.06148	1.92993	0.0587033	0.106733	-4.57788
IPcycling	-0.595008	-3.98114	-1.84653	0.070119	0.116865	-4.72383
VLMC	0.632672	-5.98402	1.39097	0.169756	0.261163	-5.41814
Choroid	0.400134	-4.94608	1.13609	0.260774	0.372534	-5.72709
Immature	-0.351355	-2.13229	-0.935029	0.353801	0.471735	-5.92876
Glut	-0.298294	-2.43456	-0.734356	0.465806	0.582257	-6.0921
InhGNRH	0.0603322	-5.10996	0.145404	0.884916	0.993741	-6.34673
RGcycling	-0.0244676	-3.0992	-0.0748295	0.940618	0.993741	-6.3544
GlutNTS	0.0322495	-5.04415	0.0637494	0.949398	0.993741	-6.35516
GliaProg	-0.00263981	-3.31919	-0.00787944	0.993741	0.993741	-6.35714

### Sheet: propeller, passage, coarse
Cell type	logFC	AveExpr	t	P.Value	adj.P.Val	B
Glia	-0.133582	-3.12828	-3.16094	0.00252508	0.0252508	-1.65787
VLMC	-0.120488	-5.96784	-2.5135	0.0148224	0.0741121	-3.19739
Cajal	-0.0807643	-5.95266	-1.9799	0.0525794	0.175265	-4.25422
RG	0.0477629	-1.34856	1.68838	0.0968352	0.242088	-4.73989
Immature	0.0581918	-2.11551	1.51746	0.134712	0.269424	-4.99233
Choroid	-0.0470397	-4.93037	-1.27335	0.208094	0.346824	-5.30965
Glut	0.0426016	-2.18527	1.04572	0.300131	0.428759	-5.55822
Inh	-0.0269443	-2.95516	-0.71438	0.477926	0.597407	-5.83563
IP	0.0136591	-2.74851	0.455226	0.650686	0.673681	-5.98099
NeuronOther	-0.0189936	-3.01271	-0.423297	0.673681	0.673681	-5.99449

### Sheet: propeller, passage, fine
Cell type	logFC	AveExpr	t	P.Value	adj.P.Val	B
InhMidbrain	-0.103399	-6.37001	-2.42213	0.0187029	0.164385	-3.16262
VLMC	-0.108879	-5.98402	-2.31219	0.0244807	0.164385	-3.36965
Oligo	-0.13525	-6.8768	-2.3092	0.0246578	0.164385	-3.37516
MidbrainDA	-0.0776733	-6.94521	-1.77411	0.0814989	0.332706	-4.26688
Cajal	-0.0708846	-5.96835	-1.76038	0.0838212	0.332706	-4.28711
GliaProg	-0.0580469	-3.31919	-1.67357	0.0998119	0.332706	-4.41181
Immature	0.0612137	-2.13229	1.57351	0.121253	0.340957	-4.54852
GlutNTS	-0.079145	-5.04415	-1.51118	0.136383	0.340957	-4.62982
RG	0.0402983	-2.01221	1.42807	0.158842	0.352982	-4.73357
InhSST	-0.0539583	-6.12144	-1.31497	0.193896	0.387793	-4.86606
Inh	-0.0483689	-3.65076	-1.2519	0.215827	0.392412	-4.93551
Choroid	-0.0385445	-4.94608	-1.05708	0.295027	0.491711	-5.12967
Glut	0.0403724	-2.43456	0.960036	0.341177	0.524888	-5.2147
InhGNRH	-0.0382701	-5.10996	-0.8909	0.376807	0.538296	-5.27047
RGcycling	0.0240081	-3.0992	0.709219	0.481141	0.641521	-5.39769
InhThalamic	-0.0157863	-5.27005	-0.375232	0.70891	0.857194	-5.55724
CorticalHem	-0.0125132	-4.2181	-0.348716	0.728614	0.857194	-5.56572
NeuronOther	-0.00678817	-3.06148	-0.156382	0.876296	0.969216	-5.60873
IPcycling	-0.00267385	-3.98114	-0.0801516	0.936403	0.969216	-5.61672
IP	-0.00112959	-3.24316	-0.0387653	0.969216	0.969216	-5.61891
