## Supplementary Table 3 for "Oxygen-induced stress reveals context-specific gene regulatory effects in human brain organoids"

### Sheet: Gruffi, hypoxia genes
BNIP3
IGFBP2
PGAM1
BNIP3L
FAM162A
TPI1
PGK1
P4HA1
ENO1
LDHA
MIR210HG
ALDOA
AC097534.2
MTFP1
AK4
SLC2A1
VEGFA
PDK1
RCOR2
ANKRD37
PLOD2
HK2
TNIP1
DDIT4
AC107021.1
INSIG2
WSB1
NRN1
PPFIA4
EGLN1
RAPGEF4
FAM210A
P4HA2
CXCR4
GOLGA8A
ENO2
SNHG19
GPI
HLA-B
MT3
ADAMTS20
PFKP
PFKFB3
HILPDA
KDM3A
RLF
KDM7A
AC087280.2
HK1
PDK3
LINC02649
FUT11
NIM1K
COL11A1
AL357153.2
KDM4C
UACA
SLC16A1
USP28
SLC8A3
RASGRF1
NRIP3
PRMT8
NDRG1
PCAT6
RAPGEF4-AS1

### Sheet: Gruffi, hyperoxia genes
RPS20
RBM3
NUDT3
USP13
LINC01619
GALNT17
SLC7A11
