## Supplementary Table 6 for "Oxygen-induced stress reveals context-specific gene regulatory effects in human brain organoids"

### Sheet: GWAS accessions
GCST004708
GCST004976
GCST006806
GCST005324
GCST005326
GCST005328
GCST004521
GCST005025
GCST005026
GCST005368
GCST005323
GCST005325
GCST004716
GCST004714
GCST004405
GCST004756
GCST003370
GCST004486
GCST005141
GCST005142
GCST004902
GCST004691
GCST005522
GCST005549
GCST003815
GCST002065
GCST002111
GCST002547
GCST002850
GCST002813
GCST002817
GCST002260
GCST002455
GCST000406
GCST002142
GCST001773
GCST001660
GCST002422
GCST001665
GCST001696
GCST001563
GCST007146
GCST002868
GCST004886
GCST005022
GCST004294
GCST004491
GCST004492
GCST004490
GCST004694
GCST004696
GCST004734
GCST004733
GCST002701
GCST004367
GCST005238
GCST005237
GCST004711
GCST004712
GCST005547
GCST005276
GCST005575
GCST005921
GCST004692
GCST005231
GCST005922
GCST003538
GCST004900
GCST006940
GCST006941
GCST006943
GCST005838
GCST006906
GCST006907
GCST006908
GCST005843
GCST005840
GCST007320
GCST006950
GCST006951
GCST006952
GCST005415
GCST007257
GCST007319
GCST007321
GCST008118
GCST009207
GCST009218
GCST009261
GCST008829
GCST008821
GCST008822
GCST008830
GCST008357
GCST007001
GCST007006
GCST007012
GCST007007
GCST007009
GCST009212
GCST009310
GCST009303
GCST009315
GCST009306
GCST006923
GCST006924
GCST008706
GCST009312
GCST008966
GCST006948
GCST007602
GCST007604
GCST004000
GCST005337
GCST006303
GCST006869
GCST008810
GCST003901
GCST008811
GCST006947
GCST003962
GCST005083
GCST003558
GCST009019
GCST009021
GCST009020
GCST006945
GCST006946
GCST006944
GCST005576
GCST008803
GCST008804
GCST008809
GCST007543
GCST008103
GCST008115
GCST007343
GCST007324
GCST010991
GCST009399
GCST009405
GCST009406
GCST009407
GCST009409
GCST009096
GCST007325
GCST007323
GCST009667
GCST009668
GCST009669
GCST010172
GCST009697
GCST009666
GCST009670
GCST007327
GCST009463
GCST007328
GCST010836
GCST009512
GCST009246
GCST010101
GCST010085
GCST008876
GCST010225
GCST010049
GCST009837
GCST012157
GCST012159
GCST90012826
GCST90012825
GCST90012832
GCST90012828
GCST003629
GCST004026
GCST003677
GCST003452
GCST003980
GCST004071
GCST004069
GCST004070
GCST003837
GCST003839
GCST003838
GCST002320
GCST002633
GCST002385
GCST002268
GCST002695
GCST001280
GCST002429
GCST000514
GCST002283
GCST002293
GCST002353
GCST001529
GCST002516
GCST002711
GCST002306
GCST002477
GCST000740
GCST002544
GCST001743
GCST003986
GCST004023
GCST004039
GCST002509
GCST003984
GCST003762
GCST004040
GCST004042
GCST004043
GCST004041
GCST003542
GCST004077
GCST004136
GCST004421
GCST003518
GCST005440
GCST004246
GCST004249
GCST003491
GCST003720
GCST003721
GCST003724
GCST003465
GCST002983
GCST002949
GCST002988
GCST002987
GCST003961
GCST004139
GCST003614
GCST003185
GCST002995
GCST003766
GCST003767
GCST004348
GCST004349
GCST004347
GCST005362
GCST003922
GCST004901
GCST005023
GCST005024
GCST006475
GCST006478
GCST009462
GCST009325
GCST011702
GCST011704
GCST009800
GCST006154
GCST010416
GCST009964
GCST005932
GCST005933
GCST005931
GCST009971
GCST009968
GCST009967
GCST005938
GCST005940
GCST007983
GCST009538
GCST009537
GCST007354
GCST009496
GCST007590
GCST007511
GCST009922
GCST010291
GCST009536
GCST010219
GCST009853
GCST010567
GCST009539
GCST010342
GCST010650
GCST010130
GCST007388
GCST007556
GCST009979
GCST009981
GCST011037
GCST006684
GCST007387
GCST006810
GCST006812
GCST007982
GCST011994
GCST010018
GCST010641
GCST010642
GCST010644
GCST010648
GCST010647
GCST010700
GCST012066
GCST012069
GCST010702
GCST010643
GCST010640
GCST010645
GCST90013762
GCST008496
GCST010646
GCST90013685
GCST90013688
GCST010543
GCST010546
GCST011176
GCST010603
GCST010649
GCST007341
GCST007340
GCST007559
GCST007561
GCST005902
GCST006635
GCST007565
GCST007576
GCST006631
GCST008465
GCST008595
GCST007297
GCST012090
GCST006914
GCST007842
GCST012093
GCST012092
GCST012091
GCST010545
GCST010544
GCST007130
GCST007129
GCST006041
GCST007338
GCST007248
GCST005626
GCST006419
GCST007337
GCST012096
GCST005907
GCST007044
GCST006418
GCST006480
GCST011819
GCST007458
GCST007459
GCST007460
GCST007474
GCST011951
GCST011950
GCST011949
GCST011952
GCST011953
GCST011954
GCST010515
GCST010727
GCST008478
GCST008027
GCST010699
GCST010698
GCST011616
GCST010701
GCST010697
GCST010696
GCST010510
GCST007479
GCST90012877
GCST006916
GCST008757
GCST90013674
GCST006461
GCST012089
GCST012088
GCST011101
GCST011102
GCST011357
GCST011356
GCST006674
GCST006671
GCST012094
GCST006672
GCST006673
GCST012095
GCST010339
GCST011198
GCST006718
GCST007709
GCST007600
GCST007463
GCST007464
GCST007939
GCST007941
GCST008284
GCST008283
GCST007472
GCST009476
GCST006134
GCST009529
GCST009600
GCST90103929
GCST90103931
GCST008424
GCST011021
GCST011020
GCST005755
GCST007881
GCST006904
GCST012215
GCST012214
GCST90013421
GCST007845
GCST90003865
GCST002774
GCST003324
GCST003322
GCST000855
GCST000127
GCST001388
GCST001241
GCST001109
GCST001026
GCST001883
GCST001194
GCST000188
GCST001372
GCST000682
GCST000771
GCST002286
GCST003220
GCST003227
GCST003228
GCST002759
GCST003013
GCST003429
GCST003428
GCST003258
GCST003259
GCST002593
GCST002594
GCST002592
GCST002591
GCST002589
GCST002588
GCST002078
GCST002079
GCST002081
GCST002048
GCST001868
GCST002367
GCST002337
GCST002681
GCST003427
GCST003073
GCST003072
GCST003075
GCST003074
GCST003453
GCST003454
GCST000985
GCST000772
GCST000481
GCST000124
GCST000033
GCST000320
GCST000666
GCST000986
GCST001951
GCST000528
GCST000667
GCST000646
GCST001947
GCST002047
GCST000781
GCST000961
GCST001025
GCST000246
GCST000530
GCST000826
GCST000827
GCST000385
GCST000382
GCST001015
GCST000668
GCST000329
GCST001029
GCST000262
GCST000439
GCST000479
GCST000237
GCST000379
GCST000820
GCST000018
GCST000121
GCST001633
GCST000046
GCST001116
GCST001664
GCST001400
GCST001539
GCST001449
GCST001874
GCST001126
GCST001430
GCST001485
GCST000901
GCST000484
GCST001915
GCST001105
GCST002245
GCST001981
GCST001481
GCST001490
GCST001877
GCST001358
GCST001963
GCST000432
GCST000860
GCST000808
GCST000618
GCST000171
GCST001635
GCST001329
GCST001530
GCST001850
GCST001359
GCST000782
GCST000874
GCST001087
GCST000480
GCST000220
GCST000821
GCST000959
GCST001332
GCST001445
GCST000313
GCST001281
GCST000641
GCST006865
GCST002038
GCST002037
GCST001058
GCST007461
GCST007462
GCST007710
GCST008258
GCST008259
GCST006138
GCST90085697
GCST006572
GCST90020190
GCST90085695
GCST90093325
GCST012481
GCST90085698
GCST90011293
GCST011754
GCST012336
GCST005647
GCST90003866
GCST90003867
GCST90003868
GCST90003869
GCST90027239
GCST90027240
GCST90026456
GCST90027242
GCST90027243
GCST90027241
GCST90010427
GCST90012880
GCST90012894
GCST90012886
GCST011354
GCST90012882
GCST90012884
GCST90014127
GCST90014129
GCST90012881
GCST011767
GCST012182
GCST90085927
GCST012431
GCST90094906
GCST90094905
GCST012114
GCST012111
GCST012110
GCST012304
GCST90038452
GCST90038451
GCST90020050
GCST90027244
GCST90026599
GCST90038470
GCST012354
GCST012370
GCST012465
GCST012464
GCST011563
GCST011696
GCST011823
GCST90100571
GCST007083
GCST90100569
GCST90096932
GCST90020047
GCST007085
GCST90101750
GCST90101752
GCST90095046
GCST012816
GCST90014266
GCST90014267
GCST011676
GCST90162632
GCST90104462
GCST90027158
GCST90018777
GCST90018779
GCST90018815
GCST90018864
GCST90018840
GCST90018843
GCST90018894
GCST90102554
GCST90093287
GCST90102553
GCST90095083
GCST90018620
GCST90018595
GCST90018644
GCST90104087
GCST90104693
GCST90104690
GCST90257012
GCST90104698
GCST90104707
GCST90104685
GCST90104697
GCST90104696
GCST90104688
GCST90104689
GCST90102466
GCST90102467
GCST90011874
GCST90026487
GCST90011875
GCST90001390
GCST010857
GCST010733
GCST006574
GCST90020094
GCST90020095
GCST90020093
GCST012009
GCST90020227
GCST90061018
GCST90061019
GCST90016619
GCST90016620
GCST90165317
GCST90095658
GCST90165318
GCST90044699
GCST90029067
GCST90016618
GCST90027898
GCST90044891
GCST90129639
GCST90027163
GCST90027164
GCST90026484
GCST90026486
GCST90096938
GCST90096937
GCST90096931
GCST90086130
GCST90086132
GCST90086060
GCST90086062
GCST90131904
GCST90131905
GCST90131906
GCST012580
GCST90018997
GCST90162547
GCST90018999
GCST90095185
GCST90132260
GCST90134330
GCST90239639
GCST90132992
GCST90133003
GCST90134416
GCST90134415
GCST90134622
GCST90134624
GCST90134625
GCST90239693
GCST90101814
GCST90244688
GCST90239736
GCST90277984
GCST90277985
GCST90277986
GCST90239707
GCST90243980
GCST90243975
GCST90243976
GCST90244132
GCST90244133
GCST90244134
GCST90244135
GCST90244136
GCST90244137
GCST90244138
GCST90245782
GCST90244556
GCST90243979
GCST90243972
GCST90243973
GCST90243974
GCST90188370
GCST90188371
GCST90244026
GCST90244027
GCST90244028
GCST90245988
GCST90246330
GCST90244674
GCST90268126
GCST90244189
GCST000954
GCST90255366
GCST90255467
GCST90270939
GCST90243986
GCST90243987
GCST90267554
GCST90246333
GCST90246334
GCST90246335
GCST90246336
GCST90243988
GCST90267281
GCST90267280
GCST90244151
GCST90267286
GCST90267266
GCST90267302
GCST90270074
GCST90267628
GCST90267627
GCST90179151
GCST90271773
GCST90271775
GCST90281044
GCST90281043
GCST90281045
GCST90270900
GCST90270902
GCST90270905
GCST90281036
GCST90267929
GCST90267930
GCST90267928
GCST90271798
GCST90271799
GCST90271801
GCST90271800
GCST90271802
GCST90271803
GCST90271804
GCST90271806
GCST90271790
GCST90271791
GCST90271792
GCST90271793
GCST90271794
GCST90271795
GCST90267908
GCST90267907
GCST90271813
GCST90271811
GCST90271812
GCST90271808
GCST90271809
GCST90271810
GCST90274728
GCST90274726
GCST90274727
GCST90274725
GCST90274730
GCST90272876
GCST90267904
GCST90267898
GCST90267906
GCST90271796
GCST90271797
GCST90267921
GCST90267924
GCST90267920
GCST90267917
GCST90256605
GCST90128421
GCST90128422
GCST90104897
GCST90267926
GCST90267895
GCST90267896
GCST90267936
GCST90267937
GCST90267940
GCST90267948
GCST90267951
GCST90267952
GCST90267961
GCST90267968
GCST90267970
GCST90267973
GCST90267974
GCST90267980
GCST90271783
GCST90271784
